# Spatio-temporal X-linked gene reactivation and site-specific retention of epigenetic silencing in the mouse germline

**DOI:** 10.1101/2023.04.25.532252

**Authors:** Clara Roidor, Laurène Syx, Emmanuelle Beyne, Dina Zielinski, Aurélie Teissandier, Caroline Lee, Marius Walter, Nicolas Servant, Karim Chebli, Déborah Bourc’his, M. Azim Surani, Maud Borensztein

## Abstract

Random X-chromosome inactivation (XCI) is a hallmark of female mammalian somatic cells. This epigenetic mechanism, mediated by the long non-coding RNA *Xist*, occurs in the epiblast and is stably maintained to ensure proper dosage compensation of X-linked genes during life. However, this silencing is lost during primordial germ cell (PGC) development. Using a combination of single-cell allele-specific RNA sequencing and low-input chromatin profiling in developing *in vivo* PGC, we provide unprecedented detailed maps of gene reactivation. We demonstrated that PGC still carry a fully silent X chromosome on embryonic day (E) 9.5, despite the loss of *Xist* expression. X-linked genes are then gradually reactivated outside the *Xist* first-bound regions. At E12.5, a significant part of the inactive X chromosome (Xi) still resists reactivation, carrying an epigenetic memory of its silencing. Late-reactivated genes are enriched in repressive chromatin marks, including DNA methylation and H3K27me3 marks. Our results define the timing of reactivation of the silent X chromosome a key event in female PGC reprogramming with direct implications for reproduction.
