## Supplemental Table 1 for "Spatio-temporal X-linked gene reactivation and site-specific retention of epigenetic silencing in the mouse germline"

### Sheet: Sheet1
name	stage	sex	Embryo	Cross	Lineage	activeX	Genotype
12.5_10	E12.5	Female	1	C129	PGC	Cast	XX
12.5_11	E12.5	Female	1	C129	Soma	Cast	XX
12.5_12	E12.5	Female	2	C129	PGC	Cast	XX
12.5_13	E12.5	Female	2	C129	PGC	Cast	XX
12.5_14	E12.5	Female	2	C129	PGC	129	XX
12.5_15	E12.5	Female	2	C129	Soma	129	XX
12.5_16	E12.5	Female	2	C129	Soma	Cast	XX
12.5_17	E12.5	Female	3	C129	PGC	129	XX
12.5_18	E12.5	Female	3	C129	PGC	129	XX
12.5_19	E12.5	Female	3	C129	PGC	Cast	XX
12.5_20	E12.5	Female	3	C129	PGC	Cast	XX
12.5_21	E12.5	Female	3	C129	PGC	129	XX
12.5_22	E12.5	Female	3	C129	PGC	129	XX
12.5_23	E12.5	Female	3	C129	PGC	Cast	XX
12.5_24	E12.5	Female	3	C129	PGC	129	XX
12.5_27	E12.5	Female	3	C129	PGC	Cast	XX
12.5_28	E12.5	Male	4	C129	PGC	Cast	XY
12.5_29	E12.5	Male	4	C129	PGC	Cast	XY
12.5_3	E12.5	Female	1	C129	PGC	Cast	XX
12.5_30	E12.5	Male	4	C129	PGC	Cast	XY
12.5_31	E12.5	Male	4	C129	PGC	Cast	XY
12.5_32	E12.5	Male	4	C129	PGC	Cast	XY
12.5_33	E12.5	Male	4	C129	PGC	Cast	XY
12.5_34	E12.5	Male	5	C129	Soma	Cast	XY
12.5_35	E12.5	Male	5	C129	PGC	Cast	XY
12.5_36	E12.5	Male	5	C129	PGC	Cast	XY
12.5_37	E12.5	Male	5	C129	PGC	Cast	XY
12.5_38	E12.5	Female	6	129C	PGC	129	XX
12.5_39	E12.5	Female	6	129C	PGC	Cast	XX
12.5_4	E12.5	Female	1	C129	PGC	Cast	XX
12.5_40	E12.5	Female	6	129C	PGC	Cast	XX
12.5_41	E12.5	Female	6	129C	PGC	Cast	XX
12.5_42	E12.5	Female	7	129C	PGC	129	XO
12.5_43	E12.5	Female	7	129C	PGC	129	XO
12.5_44	E12.5	Female	7	129C	Soma	129	XO
12.5_45	E12.5	Female	7	129C	PGC	129	XO
12.5_46	E12.5	Female	8	129C	PGC	Cast	XX
12.5_47	E12.5	Female	8	129C	PGC	Cast	XX
12.5_48	E12.5	Female	8	129C	PGC	Cast	XX
12.5_49	E12.5	Female	8	129C	PGC	Cast	XX
12.5_5	E12.5	Female	1	C129	PGC	129	XX
12.5_6	E12.5	Female	1	C129	PGC	Cast	XX
12.5_7	E12.5	Female	1	C129	PGC	Cast	XX
12.5_8	E12.5	Female	1	C129	PGC	Cast	XX
12.5_9	E12.5	Female	1	C129	PGC	Cast	XX
E10.5_14	E10.5	Female	-	C129	PGC	Cast	XX
E10.5_19	E10.5	Female	-	C129	PGC	Cast	XX
E10.5_2	E10.5	Female	-	C129	PGC	Cast	XX
E10.5_20	E10.5	Male	-	C129	PGC	Cast	XY
E10.5_21	E10.5	Male	-	C129	PGC	Cast	XY
E10.5_22	E10.5	Male	-	C129	PGC	Cast	XY
E10.5_23	E10.5	Female	-	C129	PGC	Cast	XX
E10.5_24	E10.5	Female	-	C129	PGC	Cast	XX
E10.5_26	E10.5	Female	-	C129	PGC	Cast	XX
E10.5_27	E10.5	Female	-	C129	Soma	Cast	XX
E10.5_3	E10.5	Male	-	C129	PGC	Cast	XY
E10.5_33	E10.5	Female		C129	Soma	Cast	XX
E10.5_34	E10.5	Female		C129	Soma	Cast	XX
E10.5_35	E10.5	Female		C129	Soma	129	XX
E10.5_38	E10.5	Female		C129	Soma	129	XX
E10.5_39	E10.5	Male		C129	PGC	Cast	XY
E10.5_4	E10.5	Male	-	C129	PGC	Cast	XY
E10.5_5	E10.5	Male	-	C129	PGC	Cast	XY
E10.5_7	E10.5	Female	-	C129	PGC	Cast	XX
E10.5_8	E10.5	Female	-	C129	PGC	Cast	XX
E10.5_9	E10.5	Male	-	C129	PGC	Cast	XY
E11.5_1	E11.5	Male	9	C129	PGC	Cast	XY
E11.5_10	E11.5	Female	11	C129	PGC	129	XX
E11.5_11	E11.5	Female	11	C129	PGC	Cast	XX
E11.5_12	E11.5	Female	11	C129	PGC	Cast	XX
E11.5_13	E11.5	Female	11	C129	Soma	Cast	XX
E11.5_14	E11.5	Female	11	C129	PGC	Cast	XX
E11.5_15	E11.5	Female	11	C129	PGC	129	XX
E11.5_16	E11.5	Female	11	C129	PGC	Cast	XX
E11.5_17	E11.5	Female	12	C129	PGC	Cast	XX
E11.5_18	E11.5	Female	12	C129	PGC	129	XX
E11.5_19	E11.5	Female	12	C129	PGC	Cast	XX
E11.5_2	E11.5	Male	9	C129	PGC	Cast	XY
E11.5_20	E11.5	Female	13	C129	PGC	129	XX
E11.5_21	E11.5	Female	13	C129	PGC	Cast	XX
E11.5_22	E11.5	Female	13	C129	PGC	129	XX
E11.5_23	E11.5	Female	13	C129	PGC	Cast	XX
E11.5_24	E11.5	Female	14	C129	PGC	129	XX
E11.5_25	E11.5	Female	14	C129	PGC	Cast	XX
E11.5_26	E11.5	Female	14	C129	PGC	Cast	XX
E11.5_27	E11.5	Female	14	C129	PGC	Cast	XX
E11.5_28	E11.5	Female	14	C129	Soma	129	XX
E11.5_3	E11.5	Male	10	C129	Soma	Cast	XY
E11.5_30	E11.5	Female	12	C129	Soma	Cast	XX
E11.5_4	E11.5	Male	10	C129	Soma	Cast	XY
E11.5_5	E11.5	Male	10	C129	PGC	Cast	XY
E11.5_6	E11.5	Male	10	C129	Soma	Cast	XY
E11.5_7	E11.5	Female	11	C129	PGC	129	XX
E11.5_8	E11.5	Female	11	C129	PGC	129	XX
E11.5_9	E11.5	Female	11	C129	PGC	Cast	XX
E8.5_1	E8.5	Male		C129	Soma	Cast	XY
E8.5_10	E8.5	Male		C129	PGC	Cast	XY
E8.5_12	E8.5	Male		C129	PGC	Cast	XY
E8.5_14	E8.5	Male		C129	PGC	Cast	XY
E8.5_15	E8.5	Male		C129	PGC	Cast	XY
E8.5_16	E8.5	Male		C129	Soma	Cast	XY
E8.5_19	E8.5	Female		C129	Soma	Cast	XX
E8.5_3	E8.5	Female		C129	PGC	Cast	XX
E8.5_4	E8.5	Male		C129	PGC	Cast	XY
E8.5_6	E8.5	Female		C129	Soma	Cast	XX
E8.5_8	E8.5	Male		C129	PGC	Cast	XY
E8.5_9	E8.5	Male		C129	PGC	Cast	XY
E9.5_1	E9.5	Female	-	C129	PGC	129	XX
E9.5_10	E9.5	Female	-	C129	Soma	Cast	XX
E9.5_11	E9.5	Female	-	C129	Soma	129	XX
E9.5_12	E9.5	Female	-	C129	Soma	129	XX
E9.5_13	E9.5	Female	-	C129	PGC	Cast	XX
E9.5_15	E9.5	Female	-	C129	PGC	Cast	XX
E9.5_16	E9.5	Male	-	C129	PGC	Cast	XY
E9.5_18	E9.5	Female	-	C129	PGC	Cast	XX
E9.5_19	E9.5	Female	-	C129	PGC	Cast	XX
E9.5_2	E9.5	Female	-	C129	PGC	129	XX
E9.5_20	E9.5	Male	-	C129	PGC	Cast	XY
E9.5_21	E9.5	Male	-	C129	PGC	Cast	XY
E9.5_22	E9.5	Male	-	C129	PGC	Cast	XY
E9.5_23	E9.5	Female	-	C129	PGC	Cast	XX
E9.5_24	E9.5	Female	-	C129	PGC	Cast	XX
E9.5_25	E9.5	Female	-	C129	PGC	Cast	XX
E9.5_26	E9.5	Female	-	C129	PGC	Cast	XX
E9.5_27	E9.5	Female	-	C129	PGC	Cast	XX
E9.5_28	E9.5	Male	-	C129	PGC	Cast	XY
E9.5_3	E9.5	Female	-	C129	PGC	129	XX
E9.5_4	E9.5	Female	-	C129	PGC	129	XX
E9.5_41	E9.5	Male		C129	PGC	Cast	XY
E9.5_43	E9.5	Male		C129	PGC	Cast	XY
E9.5_44	E9.5	Female		C129	PGC	Cast	XX
E9.5_45	E9.5	Male		C129	PGC	Cast	XY
E9.5_46	E9.5	Female		C129	Soma	129	XX
E9.5_5	E9.5	Female	-	C129	PGC	129	XX
E9.5_6	E9.5	Female	-	C129	PGC	Cast	XX
E9.5_7	E9.5	Female	-	C129	PGC	Cast	XX
E9.5_8	E9.5	Female	-	C129	PGC	129	XX
E9.5_9	E9.5	Female	-	C129	Soma	129	XX
